# Mouse Nuclear RNAi-defective 2 Promotes Splicing of Weak 5’ Splice Sites

**DOI:** 10.1101/2022.01.25.477700

**Authors:** Matyas Flemr, Michaela Schwaiger, Daniel Hess, Vytautas Iesmantavicius, Alex Charles Tuck, Fabio Mohn, Marc Bühler

**Affiliations:** Friedrich Miescher Institute for Biomedical Research, Maulbeerstrasse 66, 4058 Basel, Switzerland; Swiss Institute of Bioinformatics, 4058 Basel, Switzerland; University of Basel, Petersplatz 10, 4003 Basel, Switzerland

**Keywords:** NRDE2, CCDC174, CLIP, RNA binding, U1 snRNP, weak 5’splice site, splice site selection

## Abstract

Removal of introns during pre-mRNA splicing, which is central to gene expression, initiates by base pairing of U1 snRNA with a 5’ splice site (5’SS). In mammals, many introns contain weak 5’SSs that are not efficiently recognized by the canonical U1 snRNP, suggesting alternative mechanisms exist. Here, we develop a cross-linking immunoprecipitation coupled to a high-throughput sequencing method, BCLIP-seq, to identify NRDE2 (Nuclear RNAi defective-2) and CCDC174 (Coiled-Coil Domain-Containing 174) as novel RNA-binding proteins in mouse ES cells that associate with U1 snRNA and unspliced 5’SSs. Both proteins bind directly to U1 snRNA independently of canonical U1 snRNP specific proteins, and they are required for the selection and effective processing of weak 5’SSs. Our results reveal that mammalian cells use non-canonical splicing factors bound directly to U1 snRNA to effectively select suboptimal 5’SS sequences in hundreds of genes, promoting proper splice site choice and accurate pre-mRNA splicing.
