## Supplemental Table S1 for "Mouse Nuclear RNAi-defective 2 Promotes Splicing of Weak 5’ Splice Sites"

### Sheet: Sheet1
cell line name	cell line code	parental cell line	modification	TALEN target sequences/Cas9 guide RNA sequence	integrated sequence (UPPERCASE) with homology arms (lowercase)	notes
RBC::Nrde2	cMB616	cMB063 (Ostapcuk et al., 2018)	loxP site insertion in Nrde2 intron 4	forward TALEN: CTCAGGATTCCCATCCTGT, reverse TALEN: GGAATCCCACTTACAACACT	IDT ultramer: ggcatttgttgctctcaggattcccatcctgtgagtcttgCCATAACTTCGTATAATGTATGCTATACGAAGTTATtctcccctgagtgttgtaagtgggattccagcatgcctgg	this cell line carries a random integration of a 3xFLAG-tagged TALEN
			loxP site insertion in Nrde2 intron 6	forward TALEN: AGCTGATGAGACCCAGT, reverse TALEN: ACCATCTCACGTACCGCACT	IDT ultramer: ggctgccagcggtcttagctgatgagacccagttacagggCCATAACTTCGTATAATGTATGCTATACGAAGTTATtctctggcagtgcggtacgtgagatggtatacttactaca
RBC:3A-Nrde2:Nrde2	cMB617	cMB616	N-terminal Nrde2 3A tagging	forward TALEN: GGTAGTGCGGCCTGT, reverse TALEN: ACGTCCGCAAAAGCCGG	IDT ultramer: catttctgaggcaggagtggtagtgcggcctgtgatcatgGACTATAAGGACCACGACGGAGACTACAAGGATCATGATATTGATTACAAAGACGATGACGATAAGGCTGGCCTGAACGACATCTTCGAGGCTCAGAAAATCGAATGGCACGAAGGTCCTgcgctgttcccggcttttgcggacgtaagtgaggcctccg
RBC:3A-Nrde2:Nrde2:Nrde2Δ200	cMB618	cMB617	N-terminal 200 amino acid truncation of 3A-Nrde2	upstream gRNA: GCAAAAGCCGGGAACAGCGC, downstream gRNA: GAGGAAGGGAGACTCCTGCC	IDT ultramer: g*c*ctgaacgacatcttcgaggctcagaaaatcgaatggcacgaaggtccttcctgcctgggtatcaatcctaagaaacagtgtatatcttgggaaggg*g*c
RBC:3A-Nrde2:Nrde2:Nrde2-D174R	cMB619	cMB617	Nrde2 D174R mutation	forward TALEN: AGCTGATGAGACCCAGT, reverse TALEN: ACCATCTCACGTACCGCACT	IDT ultramer: g*t*ctgatagtcagggaagcaatgcggctgctgctgttgctgctgctgctggacatcggtccatttggTTAGAGGACattcacgatctgaccgacgtcttcaggactCGTaagaagccagatcctgccaactgggagtataaatctctgtatcgtggggatatagcaaggtag*c*c
RBC:3A-Mtrex:Nrde2	cMB620	cMB616	N-terminal Mtrex 3A tagging	forward TALEN: CTCAGAGTTCCGAAAGAT, reverse TALEN: GAAAAGCTCATCCC	IDT ultramer: tgggtaggagggagattcggtctcagagttccgaaagatgGACTATAAGGACCACGACGGAGACTACAAGGATCATGATATTGATTACAAAGACGATGACGATAAGGCTGGCCTGAACGACATCTTCGAGGCTCAGAAAATCGAATGGCACGAAGGTCCTgcggatgctttcggggatgagcttttcagcgttttcgagg
RBC:3A-U2af2:Nrde2	cMB621	cMB616	N-terminal U2af2 3A tagging	forward TALEN: ACGCGGCCGCCTAAG, reverse TALEN: GCCGCTCGAACTCGT	IDT ultramer: gcgagagctgcacagggccctacgcggccgcctaagcatgGACTATAAGGACCACGACGGAGACTACAAGGATCATGATATTGATTACAAAGACGATGACGATAAGGCTGGCCTGAACGACATCTTCGAGGCTCAGAAAATCGAATGGCACGAAGGTCCTtcggacttcgacgagttcgagcggcagctcaacgagaata
RBC:3A-Ccdc174:Nrde2	cMB622	cMB616	N-terminal Ccdc174 3A tagging	forward TALEN: GGACGCCTTGGCGGGAC, reverse TALEN: GTAACGTCCAAAGGCTT	IDT ultramer: g*c*tgcgtcttgggactggacgccttggcgggacgatgGACTATAAGGACCACGACGGAGACTACAAGGATCATGATATTGATTACAAAGACGATGACGATAAGGCTGGCCTGAACGACATCTTCGAGGCTCAGAAAATCGAATGGCACGAAGGTCCTcgaaagaaaaagcctttggacgttacagcctcctcggt*g*a
RC:U2af2:mNeonGreen-Nrde2,mCherry-U2af2	cMB623	cMB052 (Flemr and Bühler, 2015)	loxP site insertion in U2af2 intron 6	forward TALEN: ACTCTGACTGCTTTCCCT, reverse TALEN: ACTCCAGCAGCCAAAT	IDT ultramer: a*t*ggtctgtgctgcctactctgactgctttccctgcagctCCATAACTTCGTATAATGTATGCTATACGAAGTTATtttccatttggctgctggagtagttctgtagtcctgtc*c*t
			loxP site insertion in U2af2 intron 7	forward TALEN: CCAGATCAGAGGTGT, reverse TALEN: GCCCAGACTGCAAGT	IDT ultramer: gtttagcttagcttgtaaatgtcagagccaggtccagatcagaggtgtcctggaaCCATAACTTCGTATAATGTATGCTATACGAAGTTATagtgtgggacttgcagtctgggcattgtttttaccttgtccccttagccc
			N-terminal Nrde2 mNeonGreen tagging	forward TALEN: GGTAGTGCGGCCTGT, reverse TALEN: ACGTCCGCAAAAGCCGG	gccgtggaacttgtcacatctcacatagaagctaatttttcatttcttttctttctttttattggctttttttgagacatcgtctctatacagttctgactctcatggaaattactatgtagaccagctggtgtcgaactcacagagatccacttgcctctaccactgagtgttgggacttaaaaggggtttgcccccacacccagtttaaagccaccttttaaatgcttcttatgggtgaaacaattgcaatttgtacatgtatatgtgtacgtatacatacactcacacacacaatcttgcagaggaggaaaatgaatcttacagaatttgattactttgatccagtttaaaggaggcaatgtgcttttaccagaggagctgaattccagtttccac…
			N-terminal U2af2 mCherry tagging	forward TALEN: ACGCGGCCGCCTAAG, reverse TALEN: GCCGCTCGAACTCGT	ctccggaaagagccgaagactagaatcgggcttaatctctagaggggcggtgagcgagcgctggaaaccttcggaaagagccgaaggcccggacggttaggattgttggaagtgactgaccgcttggacagggtcggcgaggggtgggacggatttccagaggaggccagagacagacggtttgagttgtaggaaaatccgtgtctttagagggggctggtgtcggggaacgcgaagactcgcggaatcctccgaacgttgaaacgctagtttccgaaaagttaccgaaactcgggcagccggcataatcctcgcttcgggtgattttgacggcgaccgccgccttccgactgctccgtccgagaacagccgacaggcttcggagccgagctcggggaa…
RC:U2af2:mNeonGreen-Nrde2Δ200,mCherry-U2af2	cMB624	cMB623	N-terminal 200 amino acid truncation of mNeonGreen-Nrde2	upstream gRNA: CAAGGTCGACGCGCTGTTCC, downstream gRNA: GAGGAAGGGAGACTCCTGCC	IDT ultramer: g*c*ctttaccgatgtgatgggcatggacgagctgtacaaggtcgactcctgcctgggtatcaatcctaagaaacagtgtatatcttgggaaggg*g*c
RC:U2af2:mNeonGreen-Nrde2-D174R,mCherry-U2af2	cMB625	cMB623	Nrde2 D174R mutation	forward TALEN: AGCTGATGAGACCCAGT, reverse TALEN: ACCATCTCACGTACCGCACT	IDT ultramer: g*t*ctgatagtcagggaagcaatgcggctgctgctgttgctgctgctgctggacatcggtccatttggTTAGAGGACattcacgatctgaccgacgtcttcaggactCGTaagaagccagatcctgccaactgggagtataaatctctgtatcgtggggatatagcaaggtag*c*c
RBC:3A-Eif4a3:Nrde2	cMB626	cMB616	N-terminal Eif4a3 3A tagging	gRNA: CTGCGGAATCCGGATCATGG	IDT ultramer: c*c*gcggcttgcagttgtctttctgcggaatccggatcatgGACTATAAGGACCACGACGGAGACTACAAGGATCATGATATTGATTACAAAGACGATGACGATAAGGCTGGCCTGAACGACATCTTCGAGGCTCAGAAAATCGAATGGCACGAAGGTCCTgcggctaacgccacgatggcgacgtctggctcggcgcg*g*a
RBC:3A-Nrde2:Nrde2:Ccdc174-dTAG	cMB627	cMB617	N-terminal Ccdc174 dTAG tagging	forward TALEN: GGACGCCTTGGCGGGAC, reverse TALEN: GTAACGTCCAAAGGCTT	cccaccactaccagtttcattaaattccttttgttttcatgttggagacaggagtttacttagctctcttcatacgctgctattcttttccatcatctaagactctccagtcaatatagtgtgtgttgcaatgaaagctatcttccttccttctctagacggcgacaatactagtcattttcacctcactttctgctctcttcaagatggccaattgcgatcaattccaaccctctgaccttctcaaaatgacgacgtagcgactagggacctcatactgacgctttcaagatggcgccgaggtcgtaaatccaagtcgcaaaatgacgcaaactcagcgtccctatcaaagacacttccggttctgctgccgggtgggggtggcggactcgtagggtc…
RBC::Mtrex	cMB640	cMB063 (Ostapcuk et al., 2018)	loxP site insertion in Mtrex intron 6	forward TALEN: CAACAGGCCACTCACT, reverse TALEN: GCACAAAGCTCTCCTCT	IDT ultramer: catgatgtggaggagatcaacaggccactcactgtgtgtgCCATAACTTCGTATAATGTATGCTATACGAAGTTATtcaagggcagaggagagctttgtgcagttcgttctctccc
			loxP site insertion in Mtrex intron 7	forward TALEN: CACAGAGCTCACCTGGGT, reverse TALEN: CATGCCTCTAATCCT	IDT ultramer: gctggcctcaaattcacagagctcacctgggtctgcccccCCATAACTTCGTATAATGTATGCTATACGAAGTTATtgagtgctaggattagaggcatgaaccaccactgcctgtc
RBC:3A-Nrde2:Mtrex	cMB628	cMB640	N-terminal Nrde2 3A tagging	forward TALEN: GGTAGTGCGGCCTGT, reverse TALEN: ACGTCCGCAAAAGCCGG	IDT ultramer: catttctgaggcaggagtggtagtgcggcctgtgatcatgGACTATAAGGACCACGACGGAGACTACAAGGATCATGATATTGATTACAAAGACGATGACGATAAGGCTGGCCTGAACGACATCTTCGAGGCTCAGAAAATCGAATGGCACGAAGGTCCTgcgctgttcccggcttttgcggacgtaagtgaggcctccg
RC:Nrde2	cMB054	cMB052 (Flemr and Bühler, 2015)	loxP site insertion in Nrde2 intron 4	forward TALEN: CTCAGGATTCCCATCCTGT, reverse TALEN: GGAATCCCACTTACAACACT	IDT ultramer: ggcatttgttgctctcaggattcccatcctgtgagtcttgCCATAACTTCGTATAATGTATGCTATACGAAGTTATtctcccctgagtgttgtaagtgggattccagcatgcctgg
			loxP site insertion in Nrde2 intron 6	forward TALEN: AGCTGATGAGACCCAGT, reverse TALEN: ACCATCTCACGTACCGCACT	IDT ultramer: ggctgccagcggtcttagctgatgagacccagttacagggCCATAACTTCGTATAATGTATGCTATACGAAGTTATtctctggcagtgcggtacgtgagatggtatacttactaca
RC:Nrde2:Kdm1a-KO	cMB629	cMB054	Kdm1a exon 6 deletion	Kdm1a intron 5 forward TALEN: CTAAGTATTTGCCCT, reverse TALEN: GGCAGCAGACATTGCT; Kdm1a intron 6 forward TALEN: AGTTCATCATTCCCAGAT, reverse TALEN: CTCACCCTCTCCACCT
RC:Nrde2:G9a-KO	cMB630	cMB054	G9a exon 15 - exon 20 deletion	G9a intron 14 forward TALEN: GGAGGCTGAGTGTTCCT, reverse TALEN: GCCAGCCCCTCAGT; G9a intron 20 forward TALEN: GAGGCAGACACCCAGAT, reverse TALEN: AACACCTAGCTCCTCT
RC:Nrde2:Kdm1a-KO,16_57-MT2_Mm-mNeonGreen	cMB631	cMB629	2C reporter insertion in chr16	upstream forward TALEN: GGCCACTTGTGTTTTTGT, reverse TALEN: ACAGACGGTAAAGGAT; downstream forward TALEN: ACACCGTCCAAGCTGT, reverse TALEN: ATGCTTTTTCTCAGCAC	cctagaatttgagcagagagcattaatatttatgtccattcttacaaagtgcataaacctttgtcatatcattggatttggactctccaaaaccaatgtaagagaatgcacggaacagataattccttgcattttaaggatctaaatcaaggcaatataacatctcacctggtgggttttttttaatttgtttgtttttgtttttgtattttaatcattgaaaacaactctggattgttaactaccaggacatctgtcaggaactaggcaggtacagattttatttggttccagtttattctcaccccccctgaagcacaaggctgcagcacgaacgctctgcctgaacgcggattgatggctagaacaggaccacccaactgttagtgtggtaagtgg…
RC:Nrde2:G9a-KO,16_57-MT2_Mm-mNeonGreen	cMB632	cMB630	2C reporter insertion in chr16	upstream forward TALEN: GGCCACTTGTGTTTTTGT, reverse TALEN: ACAGACGGTAAAGGAT; downstream forward TALEN: ACACCGTCCAAGCTGT, reverse TALEN: ATGCTTTTTCTCAGCAC	cctagaatttgagcagagagcattaatatttatgtccattcttacaaagtgcataaacctttgtcatatcattggatttggactctccaaaaccaatgtaagagaatgcacggaacagataattccttgcattttaaggatctaaatcaaggcaatataacatctcacctggtgggttttttttaatttgtttgtttttgtttttgtattttaatcattgaaaacaactctggattgttaactaccaggacatctgtcaggaactaggcaggtacagattttatttggttccagtttattctcaccccccctgaagcacaaggctgcagcacgaacgctctgcctgaacgcggattgatggctagaacaggaccacccaactgttagtgtggtaagtgg…
RC:Nrde2:16_57-MT2_Mm-mNeonGreen	cMB633	cMB054	2C reporter insertion in chr16	upstream forward TALEN: GGCCACTTGTGTTTTTGT, reverse TALEN: ACAGACGGTAAAGGAT; downstream forward TALEN: ACACCGTCCAAGCTGT, reverse TALEN: ATGCTTTTTCTCAGCAC	cctagaatttgagcagagagcattaatatttatgtccattcttacaaagtgcataaacctttgtcatatcattggatttggactctccaaaaccaatgtaagagaatgcacggaacagataattccttgcattttaaggatctaaatcaaggcaatataacatctcacctggtgggttttttttaatttgtttgtttttgtttttgtattttaatcattgaaaacaactctggattgttaactaccaggacatctgtcaggaactaggcaggtacagattttatttggttccagtttattctcaccccccctgaagcacaaggctgcagcacgaacgctctgcctgaacgcggattgatggctagaacaggaccacccaactgttagtgtggtaagtgg…
RC:Nrde2:16_57-LTR250-mNeonGreen	cMB634	cMB054	2C reporter (250 bp LTR) insertion in chr16	upstream forward TALEN: GGCCACTTGTGTTTTTGT, reverse TALEN: ACAGACGGTAAAGGAT; downstream forward TALEN: ACACCGTCCAAGCTGT, reverse TALEN: ATGCTTTTTCTCAGCAC	cctagaatttgagcagagagcattaatatttatgtccattcttacaaagtgcataaacctttgtcatatcattggatttggactctccaaaaccaatgtaagagaatgcacggaacagataattccttgcattttaaggatctaaatcaaggcaatataacatctcacctggtgggttttttttaatttgtttgtttttgtttttgtattttaatcattgaaaacaactctggattgttaactaccaggacatctgtcaggaactaggcaggtacagattttatttggttccagtttattctcaccccccctgaagcacaaggctgcagcacgaacgctctgcctgaacgcggattgatggctagaacaggaccacccaactgttagtgtggtaagtgg…
RC:Nrde2:16_57-LTR180-mNeonGreen	cMB635	cMB054	2C reporter (180 bp LTR) insertion in chr16	upstream forward TALEN: GGCCACTTGTGTTTTTGT, reverse TALEN: ACAGACGGTAAAGGAT; downstream forward TALEN: ACACCGTCCAAGCTGT, reverse TALEN: ATGCTTTTTCTCAGCAC	cctagaatttgagcagagagcattaatatttatgtccattcttacaaagtgcataaacctttgtcatatcattggatttggactctccaaaaccaatgtaagagaatgcacggaacagataattccttgcattttaaggatctaaatcaaggcaatataacatctcacctggtgggttttttttaatttgtttgtttttgtttttgtattttaatcattgaaaacaactctggattgttaactaccaggacatctgtcaggaactaggcaggtacagattttatttggttccagtttattctcaccccccctgaagcacaaggctgcagcacgaacgctctgcctgaacgcggattgatggctagaacaggaccacccaactgttagtgtggtaagtgg…
RBC:3A-Nrde2:Nrde2:SmE-dTAG	cMB636	cMB617	N-terminal SmE dTAG tagging	gRNA: CTGGCCGCGGTACGCCATGG	cgggcatgaccatctagactagctctggggcccaaaacaaataaggggagtctgcagatggttctggacaagatgccgcctctaaattccagagcagctctcagaagagcacctaggcagaggcaagcctctcagcctacctccaggtggcgctgtaggaccgacctcgacttcaaagagcggttgagtcggaaggccgccggcggagtctatcagcatagagaaaaagcggctcctggcctagagaggcgttccccaggacaggcccgcgtcgccgacgaccactgcacttccgtttccgggtcttgcttccggaagtcgctttccgaggcggccttcctactcgtgtggtctttgtgacttccaccatgGCTAGCGGAGTGCAGGTGGAAACCATCT…
RBC:3A-Nrde2:Nrde2:Cwc22-dTAG	cMB637	cMB617	C-terminal Cwc22 dTAG tagging	gRNA: ACTGAACTAAATTAAGTGTA	aggcgagaaggaggcagggaggaccaaaggcaccaggaagggaggactgagagagcaaggtctgaaagacgcagagctcagaactcacgagatgcagactggagagatcccctagcaaagcacatagacgacagaagccatgagaatagtcacagcagagttggcaatggccgagaacaaggctcacacagagagccagaagacaggcatggcgagccaaagaagcggagagagagaagagattctttttctgaaaatgagaagcaaagaagccgaaatcaggacagtgataatgttagaagaaaagatcgctccaagtcaagggagaggagtagaaggcattctggtcacaagggagacgacgccaggtgtcagaacagtgcagagaggcgctgggaa…
RC:U2af2:mNeonGreen-Nrde2,mCherry-U2af2,Ccdc174-dTAG	cMB638	cMB623	N-terminal Ccdc174 dTAG tagging	forward TALEN: GGACGCCTTGGCGGGAC, reverse TALEN: GTAACGTCCAAAGGCTT	cccaccactaccagtttcattaaattccttttgttttcatgttggagacaggagtttacttagctctcttcatacgctgctattcttttccatcatctaagactctccagtcaatatagtgtgtgttgcaatgaaagctatcttccttccttctctagacggcgacaatactagtcattttcacctcactttctgctctcttcaagatggccaattgcgatcaattccaaccctctgaccttctcaaaatgacgacgtagcgactagggacctcatactgacgctttcaagatggcgccgaggtcgtaaatccaagtcgcaaaatgacgcaaactcagcgtccctatcaaagacacttccggttctgctgccgggtgggggtggcggactcgtagggtc…
RBC::Nrde2:mNeonGreen-Ccdc174,mCherry-U2af2	cMB639	cMB616	N-terminal Ccdc174 mNeonGreen tagging	forward TALEN: GGACGCCTTGGCGGGAC, reverse TALEN: GTAACGTCCAAAGGCTT	cccaccactaccagtttcattaaattccttttgttttcatgttggagacaggagtttacttagctctcttcatacgctgctattcttttccatcatctaagactctccagtcaatatagtgtgtgttgcaatgaaagctatcttccttccttctctagacggcgacaatactagtcattttcacctcactttctgctctcttcaagatggccaattgcgatcaattccaaccctctgaccttctcaaaatgacgacgtagcgactagggacctcatactgacgctttcaagatggcgccgaggtcgtaaatccaagtcgcaaaatgacgcaaactcagcgtccctatcaaagacacttccggttctgctgccgggtgggggtggcggactcgtagggtc…
			N-terminal U2af2 mCherry tagging	forward TALEN: ACGCGGCCGCCTAAG, reverse TALEN: GCCGCTCGAACTCGT	ctccggaaagagccgaagactagaatcgggcttaatctctagaggggcggtgagcgagcgctggaaaccttcggaaagagccgaaggcccggacggttaggattgttggaagtgactgaccgcttggacagggtcggcgaggggtgggacggatttccagaggaggccagagacagacggtttgagttgtaggaaaatccgtgtctttagagggggctggtgtcggggaacgcgaagactcgcggaatcctccgaacgttgaaacgctagtttccgaaaagttaccgaaactcgggcagccggcataatcctcgcttcgggtgattttgacggcgaccgccgccttccgactgctccgtccgagaacagccgacaggcttcggagccgagctcggggaa…
