## Supplemental Table S2 for "Mouse Nuclear RNAi-defective 2 Promotes Splicing of Weak 5’ Splice Sites"

### Sheet: Sheet1
Summary of PBS categories
A : Very high confidence in the interaction
B : High confidence in the interaction
C : Good confidence in the interaction
D : Moderate confidence in the interaction
This category is the most difficult to interpret because it mixes two classes of interactions :
* False-positive interactions
* Interactions hardly detectable by the Y2H technique (low representation of the mRNA in the library, prey folding, prey toxicity in yeast...)
E : Interactions involving highly connected (or relatively highly connected) prey domains, warning of non-specific interaction.
The total number of screens performed on each organism is taken into account to set this connectivity threshold: 20
interactions to different bait proteins in our entire database for Human, 10 for Mouse, Drosophila and Arabidopsis and 6 for all other organisms.
They can be classified in different categories:
* Prey proteins that are known to be highly connected due to their biological function
* Proteins with a prey interacting domain that contains a known protein interaction motif or a biochemically promiscuous motif
F : Experimentally proven technical artifacts
N/A : The PBS is a score that is automatically computed through algorithms and cannot be attributed for the following reasons :
* All the fragments of the same reference CDS are antisense
* The 5p sequence is missing
* All the fragments of the same reference CDS are either all OOF1 or all OOF2
* All the fragments of the same reference CDS lie in the 5' or 3' UTR
Clone Name	Type Seq	Gene Name (Best Match)	GenBank ID (NCBI)	Gene ID (NCBI)	Start	Stop	Frame	Sense	UTR Inclusion	% Id 5p/3p	Global PBS
MESC_RP1_hgx3961v1_pB27_A-206	5p 3p	Mus musculus - 8430410K20Rik	GID: 21704217	78100	898	708	??	AntiSense		99.0 / 100.0	N/A
MESC_RP1_hgx3961v1_pB27_A-161	5p 3p	Mus musculus - AI480556	GID: 56605681	233208	1035	1947	IF	Sense		97.5 / 98.9	D
MESC_RP1_hgx3961v1_pB27_A-110	5p 3p	Mus musculus - AI480556	GID: 56605681	233208	1353	1926	IF	Sense		100.0 / 100.0	D
MESC_RP1_hgx3961v1_pB27_A-200	5p 3p	Mus musculus - Aff4	GID: 254281255	93736	1767	2299	IF	Sense		100.0 / 100.0	D
MESC_RP1_hgx3961v1_pB27_A-201	5p 3p	Mus musculus - Ahctf1	GID: 158508459	226747	3047	2743	??	AntiSense		100.0 / 100.0	N/A
MESC_RP1_hgx3961v1_pB27_A-5	3p	Mus musculus - Ahcyl1	GID: 144922632	229709	No Data	1146	??	Sense		100	N/A
MESC_RP1_hgx3961v1_pB27_A-4	5p 3p	Mus musculus - Ap2m1	GID: 133892644	11773	282	1294	IF	Sense		99.2 / 99.6	C
MESC_RP1_hgx3961v1_pB27_A-62	5p 3p	Mus musculus - Ap2m1	GID: 133892644	11773	282	1294	IF	Sense		97.3 / 99.6	C
MESC_RP1_hgx3961v1_pB27_A-45	5p 3p	Mus musculus - Ap2m1	GID: 133892644	11773	369	1845	IF	Sense		97.1 / 98.8	C
MESC_RP1_hgx3961v1_pB27_A-116	5p 3p	Mus musculus - Arglu1	GID: 134152668	234023	-31	361	IF	Sense		86.2 / 100.0	D
MESC_RP1_hgx3961v1_pB27_A-63	3p	Mus musculus - Arglu1	GID: 134152668	234023	No Data	583	??	Sense		85.6	D
MESC_RP1_hgx3961v1_pB27_A-3	5p 3p	Mus musculus - Arl6ip4	GID: 133892800	65105	75	348	IF	Sense		100.0 / 100.0	C
MESC_RP1_hgx3961v1_pB27_A-125	5p 3p	Mus musculus - Arl6ip4	GID: 133892800	65105	117	560	IF	Sense		96.1 / 96.1	C
MESC_RP1_hgx3961v1_pB27_A-175	5p 3p	Mus musculus - Arl6ip4	GID: 133892800	65105	189	548	IF	Sense		100.0 / 100.0	C
MESC_RP1_hgx3961v1_pB27_A-261	5p 3p	Mus musculus - Bap1	GID: 92110038	104416	1226	2045	OOF2	Sense		98.4 / 100.0	N/A
MESC_RP1_hgx3961v1_pB27_A-82	5p 3p	Mus musculus - Baz2a	GID: 114205434	116848	1971	3002	IF	Sense		99.0 / 99.7	A
MESC_RP1_hgx3961v1_pB27_A-225	5p 3p	Mus musculus - Baz2a	GID: 114205434	116848	2040	3123	IF	Sense		99.2 / 99.7	A
MESC_RP1_hgx3961v1_pB27_A-270	5p 3p	Mus musculus - Baz2a	GID: 114205434	116848	2058	2944	IF	Sense		99.1 / 98.9	A
MESC_RP1_hgx3961v1_pB27_A-181	5p 3p	Mus musculus - Baz2a	GID: 114205434	116848	2085	2965	IF	Sense		98.8 / 99.9	A
MESC_RP1_hgx3961v1_pB27_A-266	5p 3p	Mus musculus - Baz2a	GID: 114205434	116848	2172	3101	IF	Sense		98.1 / 98.0	A
MESC_RP1_hgx3961v1_pB27_A-245	5p 3p	Mus musculus - Baz2a	GID: 114205434	116848	2172	3101	IF	Sense		97.1 / 99.3	A
MESC_RP1_hgx3961v1_pB27_A-36	5p 3p	Mus musculus - Baz2a	GID: 114205434	116848	2190	2857	IF	Sense		99.7 / 99.5	A
MESC_RP1_hgx3961v1_pB27_A-24	5p 3p	Mus musculus - Baz2a	GID: 114205434	116848	2190	2857	IF	Sense		99.7 / 96.2	A
MESC_RP1_hgx3961v1_pB27_A-176	5p 3p	Mus musculus - Baz2a	GID: 114205434	116848	2214	4035	IF	Sense		94.6 / 96.4	A
MESC_RP1_hgx3961v1_pB27_A-180	5p 3p	Mus musculus - Brd1	GID: 164698416	223770	240	1402	IF	Sense		98.6 / 99.2	D
MESC_RP1_hgx3961v1_pB27_A-207	5p 3p	Mus musculus - Brd2	GID: 100913022	14312	1521	2869	IF	Sense		96.8 / 98.5	D
MESC_RP1_hgx3961v1_pB27_A-263	5p 3p	Mus musculus - Ccdc174	GID: 147899957	232236	408	917	IF	Sense		100.0 / 100.0	B
MESC_RP1_hgx3961v1_pB27_A-229	5p 3p	Mus musculus - Ccdc174	GID: 147899957	232236	408	917	IF	Sense		100.0 / 100.0	B
MESC_RP1_hgx3961v1_pB27_A-159	5p 3p	Mus musculus - Ccdc174	GID: 147899957	232236	408	917	IF	Sense		100.0 / 100.0	B
MESC_RP1_hgx3961v1_pB27_A-227	5p 3p	Mus musculus - Ccdc174	GID: 147899957	232236	411	930	IF	Sense		100.0 / 100.0	B
MESC_RP1_hgx3961v1_pB27_A-153	5p 3p	Mus musculus - Ccdc174	GID: 147899957	232236	411	930	IF	Sense		100.0 / 100.0	B
MESC_RP1_hgx3961v1_pB27_A-92	5p 3p	Mus musculus - Cep63	GID: 124487470	28135	372	840	IF	Sense		100.0 / 100.0	D
MESC_RP1_hgx3961v1_pB27_A-124	5p 3p	Mus musculus - Chaf1a	GID: 142376418	27221	873	1813	IF	Sense		98.0 / 98.1	D
MESC_RP1_hgx3961v1_pB27_A-228	5p 3p	Mus musculus - Chd3	GID: 443417988	216848	330	735	IF	Sense		100.0 / 100.0	D
MESC_RP1_hgx3961v1_pB27_A-113	5p 3p	Mus musculus - Chd8	GID: 119392063	67772	4047	4939	IF	Sense		97.7 / 99.3	D
MESC_RP1_hgx3961v1_pB27_A-138	5p 3p	Mus musculus - Ckap5	GID: 260166720	75786	-16	625	IF	Sense		100.0 / 100.0	D
MESC_RP1_hgx3961v1_pB27_A-47	3p	Mus musculus - Clpx	GID: 557636706	270166	No Data	1789	??	Sense		95	N/A
MESC_RP1_hgx3961v1_pB27_A-162	5p 3p	Mus musculus - Crebbp	GID: 568994539	12914	7435	7236	??	AntiSense	3p	100.0 / 98.0	N/A
MESC_RP1_hgx3961v1_pB27_A-183	3p	Mus musculus - Cxxc1	GID: 146141090	74322	No Data	2247	??	Sense		94.6	N/A
MESC_RP1_hgx3961v1_pB27_A-102	5p 3p	Mus musculus - Dctn1	GID: 311893357	13191	897	2005	IF	Sense		99.7 / 99.3	D
MESC_RP1_hgx3961v1_pB27_A-46	5p 3p	Mus musculus - Dctn1	GID: 311893357	13191	1008	2007	IF	Sense		98.2 / 99.7	D
MESC_RP1_hgx3961v1_pB27_A-220	5p 3p	Mus musculus - Deptor	GID: 549806803	97998	2343	2023	??	AntiSense	3p	100.0 / 100.0	N/A
MESC_RP1_hgx3961v1_pB27_A-265	5p 3p	Mus musculus - Dnaja2	GID: 158508691	56445	237	1048	IF	Sense		98.6 / 99.7	D
MESC_RP1_hgx3961v1_pB27_A-122	5p 3p	Mus musculus - Dnmt3b	GID: 415713546	13436	174	1627	IF	Sense		98.3 / 98.4	D
MESC_RP1_hgx3961v1_pB27_A-134	5p 3p	Mus musculus - Dnmt3b	GID: 415713546	13436	174	1627	IF	Sense		97.3 / 98.2	D
MESC_RP1_hgx3961v1_pB27_A-210	5p 3p	Mus musculus - Dnmt3b	GID: 415713546	13436	174	1627	IF	Sense		97.8 / 97.6	D
MESC_RP1_hgx3961v1_pB27_A-14	5p 3p	Mus musculus - Dnmt3b	GID: 415713546	13436	174	1627	IF	Sense		97.6 / 97.8	D
MESC_RP1_hgx3961v1_pB27_A-34	5p 3p	Mus musculus - Dnmt3b	GID: 415713546	13436	174	1627	IF	Sense		98.6 / 99.1	D
MESC_RP1_hgx3961v1_pB27_A-223	5p 3p	Mus musculus - Dst	GID: 454525116	13518	20703	21474	IF	Sense		98.2 / 99.3	E
MESC_RP1_hgx3961v1_pB27_A-202	5p 3p	Mus musculus - Eef1a1	GID: 126032328	13627	-46	511	IF	Sense		100.0 / 100.0	D
MESC_RP1_hgx3961v1_pB27_A-237	3p	Mus musculus - Eif2b4	GID: 188219554	13667	No Data	No Data	??	Sense		64.1	D
MESC_RP1_hgx3961v1_pB27_A-240	5p 3p	Mus musculus - Eif2b4	GID: 188219554	13667	144	805	IF	Sense		99.7 / 99.0	D
MESC_RP1_hgx3961v1_pB27_A-101	3p	Mus musculus - Elovl6	GID: 91598889	170439	No Data	2839	??	Sense		99	N/A
MESC_RP1_hgx3961v1_pB27_A-33	5p 3p	Mus musculus - Enah	GID: 568215728	13800	1216	1656	OOF1	Sense		99.7 / 99.7	N/A
MESC_RP1_hgx3961v1_pB27_A-230	5p 3p	Mus musculus - Esf1	GID: 124487343	66580	1913	2394	OOF2	Sense		100.0 / 100.0	N/A
MESC_RP1_hgx3961v1_pB27_A-91	5p 3p	Mus musculus - Esrrb	GID: 226958364	26380	501	1364	IF	Sense		98.0 / 99.6	D
MESC_RP1_hgx3961v1_pB27_A-256	5p 3p	Mus musculus - Flywch1	GID: 255003741	224613	501	1243	IF	Sense		96.9 / 99.4	D
MESC_RP1_hgx3961v1_pB27_A-41	5p 3p	Mus musculus - Gltscr2	GID: 228480229	68077	123	809	IF	Sense		100.0 / 99.7	D
MESC_RP1_hgx3961v1_pB27_A-27	5p 3p	Mus musculus - Gm13242	GID: 288541368	100041379	1449	1898	IF	Sense		97.3 / 97.3	D
MESC_RP1_hgx3961v1_pB27_A-264	5p 3p	Mus musculus - Gnl3	GID: 547234964	30877	51	727	IF	Sense		99.6 / 99.7	D
MESC_RP1_hgx3961v1_pB27_A-282	5p 3p	Mus musculus - Gnl3	GID: 547234964	30877	51	539	IF	Sense		100.0 / 100.0	D
MESC_RP1_hgx3961v1_pB27_A-255	5p 3p	Mus musculus - Gnl3l	GID: 274320372	237107	144	847	IF	Sense		99.0 / 99.3	D
MESC_RP1_hgx3961v1_pB27_A-236	5p	Mus musculus - Gpx4	GID: 575403019	625249	655	966	OOF1	Sense		99.7	N/A
MESC_RP1_hgx3961v1_pB27_A-30	5p 3p	Mus musculus - Gtf3c2	GID: 85861228	71752	261	1088	IF	Sense		98.1 / 99.4	D
MESC_RP1_hgx3961v1_pB27_A-71	5p 3p	Mus musculus - Gtpbp4	GID: 146141210	69237	48	1463	IF	Sense		98.2 / 99.7	C
MESC_RP1_hgx3961v1_pB27_A-191	5p 3p	Mus musculus - Gtpbp4	GID: 146141210	69237	48	1463	IF	Sense		97.9 / 99.3	C
MESC_RP1_hgx3961v1_pB27_A-169	5p 3p	Mus musculus - Gtpbp4	GID: 146141210	69237	72	1333	IF	Sense		99.5 / 99.3	C
MESC_RP1_hgx3961v1_pB27_A-141	5p 3p	Mus musculus - Hmgxb4	GID: 30794253	70823	693	1159	IF	Sense		100.0 / 100.0	C
MESC_RP1_hgx3961v1_pB27_A-197	5p 3p	Mus musculus - Hmgxb4	GID: 30794253	70823	798	1472	IF	Sense		99.9 / 98.3	C
MESC_RP1_hgx3961v1_pB27_A-21	5p 3p	Mus musculus - Hmgxb4	GID: 30794253	70823	858	923	IF	Sense		100.0 / 100.0	C
MESC_RP1_hgx3961v1_pB27_A-260	5p 3p	Mus musculus - Hnrnpa1	GID: 556503438	15382	703	1122	OOF1	Sense		99.8 / 99.8	N/A
MESC_RP1_hgx3961v1_pB27_A-115	5p 3p	Mus musculus - Hnrnpa1	GID: 556503438	15382	703	1122	OOF1	Sense		99.8 / 99.8	N/A
MESC_RP1_hgx3961v1_pB27_A-275	5p 3p	Mus musculus - Hnrnpa1	GID: 556503438	15382	706	1144	OOF1	Sense		100.0 / 100.0	N/A
MESC_RP1_hgx3961v1_pB27_A-121	5p 3p	Mus musculus - Hnrnpa1	GID: 556503438	15382	706	1144	OOF1	Sense		100.0 / 100.0	N/A
MESC_RP1_hgx3961v1_pB27_A-17	5p 3p	Mus musculus - Hnrnpa1	GID: 556503438	15382	706	1144	OOF1	Sense		100.0 / 100.0	N/A
MESC_RP1_hgx3961v1_pB27_A-267	3p	Mus musculus - Hsp90ab1	GID: 118130847	15516	No Data	1582	??	Sense		95.1	C
MESC_RP1_hgx3961v1_pB27_A-140	5p 3p	Mus musculus - Hsp90ab1	GID: 118130847	15516	786	1792	IF	Sense		96.1 / 97.9	C
MESC_RP1_hgx3961v1_pB27_A-143	5p 3p	Mus musculus - Hsp90ab1	GID: 118130847	15516	849	1826	IF	Sense		99.1 / 99.6	C
MESC_RP1_hgx3961v1_pB27_A-129	5p 3p	Mus musculus - Hsp90ab1	GID: 118130847	15516	2176	1690	??	AntiSense		97.9 / 98.8	N/A
MESC_RP1_hgx3961v1_pB27_A-75	5p 3p	Mus musculus - Ilf2	GID: 118129818	67781	-18	258	OOF1	Sense		100.0 / 100.0	N/A
MESC_RP1_hgx3961v1_pB27_A-11	5p 3p	Mus musculus - Isg20l2	GID: 146198778	229504	300	715	IF	Sense		99.3 / 99.3	D
MESC_RP1_hgx3961v1_pB27_A-172	5p 3p	Mus musculus - Jmjd1b	GID: 124486934	277250	2349	3188	IF	Sense		98.8 / 99.4	D
MESC_RP1_hgx3961v1_pB27_A-283	5p 3p	Mus musculus - Jmjd6	GID: 125988378	107817	-70	935	IF	Sense		98.4 / 99.0	D
MESC_RP1_hgx3961v1_pB27_A-131	5p 3p	Mus musculus - Khsrp	GID: 163954947	16549	3709	3500	??	AntiSense	3p	98.3 / 85.4	N/A
MESC_RP1_hgx3961v1_pB27_A-130	5p 3p	Mus musculus - Kpna4	GID: 145966836	16649	-7	1214	IF	Sense		99.9 / 99.9	B
MESC_RP1_hgx3961v1_pB27_A-80	5p 3p	Mus musculus - Kpna4	GID: 145966836	16649	-7	1214	IF	Sense		98.3 / 98.9	B
MESC_RP1_hgx3961v1_pB27_A-58	5p 3p	Mus musculus - Kpna4	GID: 145966836	16649	90	1286	IF	Sense		99.0 / 99.8	B
MESC_RP1_hgx3961v1_pB27_A-118	5p 3p	Mus musculus - Kpna4	GID: 145966836	16649	594	1187	IF	Sense		100.0 / 99.8	B
MESC_RP1_hgx3961v1_pB27_A-204	5p 3p	Mus musculus - Lman2	GID: 133892179	66890	1150	725	??	AntiSense		100.0 / 100.0	N/A
MESC_RP1_hgx3961v1_pB27_A-89	3p	Mus musculus - Lrrcc1	GID: 254675307	71710	No Data	2415	??	Sense		96.2	N/A
MESC_RP1_hgx3961v1_pB27_A-44	5p 3p	Mus musculus - Magt1	GID: 298676497	67075	3290	3592	OOF2	Sense	3p	100.0 / 100.0	N/A
MESC_RP1_hgx3961v1_pB27_A-242	5p 3p	Mus musculus - Magt1	GID: 298676497	67075	3444	3139	??	AntiSense	3p	85.3 / 85.3	N/A
MESC_RP1_hgx3961v1_pB27_A-94	5p 3p	Mus musculus - Map4k4	GID: 356582263	26921	2670	4434	IF	Sense		95.3 / 99.1	D
MESC_RP1_hgx3961v1_pB27_A-103	5p 3p	Mus musculus - Med19	GID: 237858585	381379	21	866	IF	Sense		97.5 / 99.4	D
MESC_RP1_hgx3961v1_pB27_A-205	5p 3p	Mus musculus - Mical3	GID: 568941171	194401	5589	6383	IF	Sense		98.1 / 97.5	D
MESC_RP1_hgx3961v1_pB27_A-61	5p 3p	Mus musculus - Mical3	GID: 568941171	194401	5589	6383	IF	Sense		99.1 / 99.9	D
MESC_RP1_hgx3961v1_pB27_A-222	5p 3p	Mus musculus - Myo10	GID: 130507684	17909	3315	4838	IF	Sense		98.3 / 99.3	D
MESC_RP1_hgx3961v1_pB27_A-208	5p 3p	Mus musculus - Ncl	GID: 84875536	17975	258	No Data	IF	Sense		94.7 / 90.8	D
MESC_RP1_hgx3961v1_pB27_A-93	5p 3p	Mus musculus - Ncl	GID: 84875536	17975	258	No Data	IF	Sense		97.7 / 69.2	D
MESC_RP1_hgx3961v1_pB27_A-157	5p 3p	Mus musculus - Nfkbil1	GID: 158508718	18038	78	1188	IF	Sense		96.0 / 99.3	D
MESC_RP1_hgx3961v1_pB27_A-195	5p 3p	Mus musculus - Nhp2	GID: 146141172	52530	39	407	IF	Sense		100.0 / 100.0	D
MESC_RP1_hgx3961v1_pB27_A-279	3p	Mus musculus - Orc2	GID: 408440821	18393	No Data	2286	??	Sense		92.9	N/A
MESC_RP1_hgx3961v1_pB27_A-70	5p 3p	Mus musculus - Pabpc4	GID: 34419621	230721	-819	-260	OOF1	Sense	5p	91.0 / 99.6	N/A
MESC_RP1_hgx3961v1_pB27_A-249	5p 3p	Mus musculus - Pabpc4	GID: 34419621	230721	-819	-474	OOF1	Sense	5p	96.1 / 100.0	N/A
MESC_RP1_hgx3961v1_pB27_A-37	5p 3p	Mus musculus - Pabpc4	GID: 34419621	230721	-810	-369	OOF1	Sense	5p	92.3 / 99.4	N/A
MESC_RP1_hgx3961v1_pB27_A-109	5p 3p	Mus musculus - Pabpc4	GID: 34419621	230721	-765	-393	OOF1	Sense	5p	89.7 / 99.4	N/A
MESC_RP1_hgx3961v1_pB27_A-247	5p 3p	Mus musculus - Pabpc4	GID: 34419621	230721	-765	-393	OOF1	Sense	5p	88.4 / 99.4	N/A
MESC_RP1_hgx3961v1_pB27_A-285	5p 3p	Mus musculus - Pabpc4	GID: 34419621	230721	-765	-393	OOF1	Sense	5p	90.0 / 99.4	N/A
MESC_RP1_hgx3961v1_pB27_A-106	5p 3p	Mus musculus - Pabpc4	GID: 34419621	230721	-735	-237	OOF1	Sense	5p	90.0 / 100.0	N/A
MESC_RP1_hgx3961v1_pB27_A-95	3p	Mus musculus - Pabpc4	GID: 34419621	230721	No Data	673	??	Sense		91.8	D
MESC_RP1_hgx3961v1_pB27_A-203	3p	Mus musculus - Pabpc4	GID: 34419621	230721	No Data	715	??	Sense		77.1	D
MESC_RP1_hgx3961v1_pB27_A-177	3p	Mus musculus - Pabpc4	GID: 34419621	230721	No Data	769	??	Sense		90.7	D
MESC_RP1_hgx3961v1_pB27_A-174	3p	Mus musculus - Pabpc4	GID: 34419621	230721	No Data	-486	??	Sense		99.5	D
MESC_RP1_hgx3961v1_pB27_A-127	3p	Mus musculus - Pabpc4	GID: 34419621	230721	No Data	-96	??	Sense		99.6	D
MESC_RP1_hgx3961v1_pB27_A-278	3p	Mus musculus - Pabpc4	GID: 34419621	230721	324	716	IF	Sense		82.4	D
MESC_RP1_hgx3961v1_pB27_A-142	5p 3p	Mus musculus - Pcm1	GID: 170763495	18536	3657	4284	IF	Sense		100.0 / 100.0	D
MESC_RP1_hgx3961v1_pB27_A-219	3p	Mus musculus - Pcnp	GID: 89994745	76302	1165	692	??	AntiSense	3p	98.9	N/A
MESC_RP1_hgx3961v1_pB27_A-35	5p 3p	Mus musculus - Plcg2	GID: 26986602	234779	1818	2666	IF	Sense		99.5 / 99.6	D
MESC_RP1_hgx3961v1_pB27_A-257	5p 3p	Mus musculus - Plekhf2	GID: 229892330	71801	72	594	IF	Sense		100.0 / 100.0	D
MESC_RP1_hgx3961v1_pB27_A-164	5p 3p	Mus musculus - Pprc1	GID: 124487054	226169	3918	4758	IF	Sense		96.0 / 97.9	B
MESC_RP1_hgx3961v1_pB27_A-185	5p 3p	Mus musculus - Pprc1	GID: 124487054	226169	4023	4905	IF	Sense		97.5 / 99.3	B
MESC_RP1_hgx3961v1_pB27_A-18	5p 3p	Mus musculus - Pprc1	GID: 124487054	226169	4083	5034	IF	Sense		93.9 / 97.2	B
MESC_RP1_hgx3961v1_pB27_A-284	5p 3p	Mus musculus - Pprc1	GID: 124487054	226169	4083	5034	IF	Sense		94.2 / 87.1	B
MESC_RP1_hgx3961v1_pB27_A-268	5p 3p	Mus musculus - Psph	GID: 270265804	100678	-70	592	IF	Sense		99.8 / 99.5	D
MESC_RP1_hgx3961v1_pB27_A-272	3p	Mus musculus - Pum2	GID: 237649086	80913	No Data	1610	??	AntiSense		96.3	N/A
MESC_RP1_hgx3961v1_pB27_A-87	5p 3p	Mus musculus - Ranbp2	GID: 153792533	19386	-61	671	IF	Sense		99.0 / 99.2	D
MESC_RP1_hgx3961v1_pB27_A-97	5p 3p	Mus musculus - Rbm39	GID: 597955326	170791	-61	873	IF	Sense		99.2 / 99.4	A
MESC_RP1_hgx3961v1_pB27_A-96	5p 3p	Mus musculus - Rbm39	GID: 597955326	170791	-49	281	IF	Sense		100.0 / 100.0	A
MESC_RP1_hgx3961v1_pB27_A-173	5p 3p	Mus musculus - Rbm39	GID: 597955326	170791	63	656	IF	Sense		100.0 / 100.0	A
MESC_RP1_hgx3961v1_pB27_A-182	5p 3p	Mus musculus - Rbm39	GID: 597955326	170791	63	943	IF	Sense		98.8 / 98.9	A
MESC_RP1_hgx3961v1_pB27_A-158	5p 3p	Mus musculus - Rbm39	GID: 597955326	170791	63	656	IF	Sense		100.0 / 100.0	A
MESC_RP1_hgx3961v1_pB27_A-239	5p 3p	Mus musculus - Rbm39	GID: 597955326	170791	66	1525	IF	Sense		98.9 / 97.0	A
MESC_RP1_hgx3961v1_pB27_A-178	5p 3p	Mus musculus - Rbm39	GID: 597955326	170791	96	572	IF	Sense		100.0 / 100.0	A
MESC_RP1_hgx3961v1_pB27_A-171	5p 3p	Mus musculus - Rbm39	GID: 597955326	170791	96	572	IF	Sense		100.0 / 100.0	A
MESC_RP1_hgx3961v1_pB27_A-55	5p 3p	Mus musculus - Rbm39	GID: 597955326	170791	120	1199	IF	Sense		98.1 / 99.6	A
MESC_RP1_hgx3961v1_pB27_A-150	5p 3p	Mus musculus - Rmnd5a	GID: 267844814	68477	4600	5030	OOF1	Sense	3p	100.0 / 100.0	N/A
MESC_RP1_hgx3961v1_pB27_A-112	5p 3p	Mus musculus - Rnf138	GID: 46488940	56515	-52	788	IF	Sense		98.1 / 98.6	D
MESC_RP1_hgx3961v1_pB27_A-179	5p 3p	Mus musculus - Rnps1	GID: 121674798	19826	-1	1339	IF	Sense		97.4 / 98.4	C
MESC_RP1_hgx3961v1_pB27_A-152	5p 3p	Mus musculus - Rnps1	GID: 121674798	19826	3	876	IF	Sense		98.8 / 99.2	C
MESC_RP1_hgx3961v1_pB27_A-151	5p 3p	Mus musculus - Rnps1	GID: 121674798	19826	3	876	IF	Sense		97.8 / 99.3	C
MESC_RP1_hgx3961v1_pB27_A-88	5p 3p	Mus musculus - Rp9	GID: 255958230	55934	432	995	IF	Sense		100.0 / 100.0	D
MESC_RP1_hgx3961v1_pB27_A-117	5p 3p	Mus musculus - Rp9	GID: 255958230	55934	432	995	IF	Sense		100.0 / 99.8	D
MESC_RP1_hgx3961v1_pB27_A-246	5p 3p	Mus musculus - Rp9	GID: 255958230	55934	432	995	IF	Sense		100.0 / 100.0	D
MESC_RP1_hgx3961v1_pB27_A-100	5p 3p	Mus musculus - Rpl22	GID: 459683843	19934	15	364	IF	Sense		99.7 / 99.7	D
MESC_RP1_hgx3961v1_pB27_A-149	5p 3p	Mus musculus - Rps15	GID: 255069796	20054	195	-1	??	AntiSense		100.0 / 100.0	N/A
MESC_RP1_hgx3961v1_pB27_A-166	5p 3p	Mus musculus - Sart3	GID: 8394238	53890	1107	1892	IF	Sense		98.5 / 99.6	D
MESC_RP1_hgx3961v1_pB27_A-48	5p 3p	Mus musculus - Sbno1	GID: 94375608	243272	705	1479	IF	Sense		98.6 / 99.6	D
MESC_RP1_hgx3961v1_pB27_A-65	5p 3p	Mus musculus - Sbno1	GID: 94375608	243272	2184	3238	IF	Sense		98.0 / 99.5	D
MESC_RP1_hgx3961v1_pB27_A-186	3p	Mus musculus - Senp3	GID: 254939658	80886	No Data	1750	??	Sense		96.9	N/A
MESC_RP1_hgx3961v1_pB27_A-160	5p 3p	Mus musculus - Sf3b1	GID: 153791357	81898	2427	3231	IF	Sense		99.2 / 99.3	E
MESC_RP1_hgx3961v1_pB27_A-192	5p 3p	Mus musculus - Sf3b3	GID: 118498348	101943	1107	2516	IF	Sense		98.0 / 99.3	D
MESC_RP1_hgx3961v1_pB27_A-53	5p 3p	Mus musculus - Skiv2l2	GID: 118130428	72198	1761	2465	IF	Sense		96.8 / 99.4	D
MESC_RP1_hgx3961v1_pB27_A-155	5p 3p	Mus musculus - Skiv2l2	GID: 118130428	72198	1761	2465	IF	Sense		99.1 / 100.0	D
MESC_RP1_hgx3961v1_pB27_A-241	5p 3p	Mus musculus - Smarca4	GID: 291463268	20586	816	1773	IF	Sense		97.5 / 98.8	D
MESC_RP1_hgx3961v1_pB27_A-28	5p 3p	Mus musculus - Snrp70	GID: 118130481	20637	54	478	IF	Sense		100.0 / 100.0	F
MESC_RP1_hgx3961v1_pB27_A-111	5p 3p	Mus musculus - Snrp70	GID: 118130481	20637	75	464	IF	Sense		100.0 / 100.0	F
MESC_RP1_hgx3961v1_pB27_A-274	5p 3p	Mus musculus - Snrp70	GID: 118130481	20637	75	464	IF	Sense		100.0 / 100.0	F
MESC_RP1_hgx3961v1_pB27_A-135	5p 3p	Mus musculus - Snrp70	GID: 118130481	20637	135	456	IF	Sense		100.0 / 100.0	F
MESC_RP1_hgx3961v1_pB27_A-67	5p 3p	Mus musculus - Spnb3	GID: 55926126	20743	1353	2013	IF	Sense		99.4 / 99.2	D
MESC_RP1_hgx3961v1_pB27_A-253	5p 3p	Mus musculus - Srrm2	GID: 126157503	75956	122	580	OOF2	Sense		100.0 / 100.0	D
MESC_RP1_hgx3961v1_pB27_A-90	5p 3p	Mus musculus - Srrm2	GID: 126157503	75956	309	636	IF	Sense		100.0 / 100.0	D
MESC_RP1_hgx3961v1_pB27_A-10	5p 3p	Mus musculus - Sulf1	GID: 310616751	240725	2001	2528	IF	Sense		100.0 / 100.0	D
MESC_RP1_hgx3961v1_pB27_A-221	5p 3p	Mus musculus - Sulf2	GID: 357588450	72043	1278	2132	IF	Sense		97.7 / 98.2	C
MESC_RP1_hgx3961v1_pB27_A-133	5p 3p	Mus musculus - Sulf2	GID: 357588450	72043	1671	3425	IF	Sense		98.0 / 99.3	C
MESC_RP1_hgx3961v1_pB27_A-215	5p 3p	Mus musculus - Sulf2	GID: 357588450	72043	1761	2269	IF	Sense		100.0 / 100.0	C
MESC_RP1_hgx3961v1_pB27_A-254	5p 3p	Mus musculus - Syne2	GID: 145699090	319565	17100	17852	IF	Sense		99.1 / 98.4	D
MESC_RP1_hgx3961v1_pB27_A-42	5p 3p	Mus musculus - Taf1d	GID: 257153379	75316	-10	575	IF	Sense		100.0 / 100.0	D
MESC_RP1_hgx3961v1_pB27_A-23	5p 3p	Mus musculus - Taok1	GID: 124358958	216965	1632	2566	IF	Sense		98.5 / 99.7	C
MESC_RP1_hgx3961v1_pB27_A-233	5p 3p	Mus musculus - Taok1	GID: 124358958	216965	1917	2569	IF	Sense		100.0 / 100.0	C
MESC_RP1_hgx3961v1_pB27_A-199	5p 3p	Mus musculus - Taok1	GID: 124358958	216965	1917	2569	IF	Sense		100.0 / 99.7	C
MESC_RP1_hgx3961v1_pB27_A-52	5p 3p	Mus musculus - Tceb3	GID: 146149217	27224	1182	2084	IF	Sense		98.7 / 98.1	D
MESC_RP1_hgx3961v1_pB27_A-78	5p 3p	Mus musculus - Tcf25	GID: 556503446	66855	328	1621	IF	Sense		100.0 / 99.6	D
MESC_RP1_hgx3961v1_pB27_A-107	5p 3p	Mus musculus - Tfip11	GID: 118130732	54723	667	2118	OOF1	Sense		97.5 / 99.2	A
MESC_RP1_hgx3961v1_pB27_A-49	5p 3p	Mus musculus - Tfip11	GID: 118130732	54723	667	2118	OOF1	Sense		96.0 / 98.2	A
MESC_RP1_hgx3961v1_pB27_A-252	5p 3p	Mus musculus - Tfip11	GID: 118130732	54723	1212	2226	IF	Sense		96.8 / 99.3	A
MESC_RP1_hgx3961v1_pB27_A-146	5p 3p	Mus musculus - Tfip11	GID: 118130732	54723	1212	2226	IF	Sense		97.1 / 98.1	A
MESC_RP1_hgx3961v1_pB27_A-72	5p 3p	Mus musculus - Tfip11	GID: 118130732	54723	1212	2226	IF	Sense		99.1 / 98.8	A
MESC_RP1_hgx3961v1_pB27_A-145	5p 3p	Mus musculus - Tfip11	GID: 118130732	54723	1263	2184	IF	Sense		98.5 / 98.5	A
MESC_RP1_hgx3961v1_pB27_A-1	5p 3p	Mus musculus - Tfip11	GID: 118130732	54723	1263	2184	IF	Sense		99.1 / 99.6	A
MESC_RP1_hgx3961v1_pB27_A-167	5p 3p	Mus musculus - Timeless	GID: 255760013	21853	-7	1679	IF	Sense		99.6 / 98.8	D
MESC_RP1_hgx3961v1_pB27_A-276	5p 3p	Mus musculus - Tnks2	GID: 254750659	74493	144	1403	IF	Sense		99.3 / 99.1	D
MESC_RP1_hgx3961v1_pB27_A-156	5p 3p	Mus musculus - Tnks2	GID: 254750659	74493	147	1158	IF	Sense		99.7 / 99.4	D
MESC_RP1_hgx3961v1_pB27_A-144	5p 3p	Mus musculus - Trim26	GID: 557878587	22670	207	1186	IF	Sense		99.2 / 99.3	D
MESC_RP1_hgx3961v1_pB27_A-68	5p 3p	Mus musculus - Trmt10a	GID: 118129871	108943	-103	678	IF	Sense		98.8 / 99.9	C
MESC_RP1_hgx3961v1_pB27_A-262	5p 3p	Mus musculus - Trmt10a	GID: 118129871	108943	96	537	IF	Sense		100.0 / 100.0	C
MESC_RP1_hgx3961v1_pB27_A-216	5p 3p	Mus musculus - Trmt10a	GID: 118129871	108943	129	664	IF	Sense		100.0 / 100.0	C
MESC_RP1_hgx3961v1_pB27_A-120	5p 3p	Mus musculus - Ttc39b	GID: 124248534	69863	5379	5107	??	AntiSense	3p	100.0 / 99.6	N/A
MESC_RP1_hgx3961v1_pB27_A-244	5p 3p	Mus musculus - Txnrd1	GID: 110224446	50493	1409	1260	??	AntiSense		100.0 / 100.0	N/A
MESC_RP1_hgx3961v1_pB27_A-196	5p 3p	Mus musculus - U2af2	GID: 327365321	22185	-22	502	IF	Sense		100.0 / 100.0	A
MESC_RP1_hgx3961v1_pB27_A-213	5p 3p	Mus musculus - U2af2	GID: 327365321	22185	54	623	IF	Sense		100.0 / 100.0	A
MESC_RP1_hgx3961v1_pB27_A-243	5p 3p	Mus musculus - U2af2	GID: 327365321	22185	60	604	IF	Sense		100.0 / 100.0	A
MESC_RP1_hgx3961v1_pB27_A-12	5p 3p	Mus musculus - U2af2	GID: 327365321	22185	69	608	IF	Sense		100.0 / 100.0	A
MESC_RP1_hgx3961v1_pB27_A-269	5p 3p	Mus musculus - U2af2	GID: 327365321	22185	69	608	IF	Sense		100.0 / 100.0	A
MESC_RP1_hgx3961v1_pB27_A-13	5p 3p	Mus musculus - U2af2	GID: 327365321	22185	72	580	IF	Sense		100.0 / 100.0	A
MESC_RP1_hgx3961v1_pB27_A-147	5p 3p	Mus musculus - U2af2	GID: 327365321	22185	72	580	IF	Sense		100.0 / 100.0	A
MESC_RP1_hgx3961v1_pB27_A-39	5p 3p	Mus musculus - Ubr2	GID: 293651565	224826	1318	2192	OOF1	Sense		98.9 / 99.3	N/A
MESC_RP1_hgx3961v1_pB27_A-281	5p 3p	Mus musculus - Ubr5 var 2	GID: 556695452	70790	99	1210	IF	Sense		99.3 / 98.3	D
MESC_RP1_hgx3961v1_pB27_A-231	3p	Mus musculus - Upf1	GID: 170784812	19704	No Data	3381	??	AntiSense		95.3	N/A
MESC_RP1_hgx3961v1_pB27_A-187	5p 3p	Mus musculus - Upf1	GID: 170784812	19704	3990	3670	??	AntiSense	3p	82.0 / 91.0	N/A
MESC_RP1_hgx3961v1_pB27_A-31	5p 3p	Mus musculus - Upf1	GID: 170784812	19704	4017	3755	??	AntiSense	3p	89.0 / 86.9	N/A
MESC_RP1_hgx3961v1_pB27_A-154	5p 3p	Mus musculus - Usp42	GID: 116686115	76800	3408	4019	IF	Sense		100.0 / 99.8	D
MESC_RP1_hgx3961v1_pB27_A-119	5p 3p	Mus musculus - Usp42	GID: 116686115	76800	3549	4020	IF	Sense		100.0 / 100.0	D
MESC_RP1_hgx3961v1_pB27_A-235	5p 3p	Mus musculus - Utp14a	GID: 51889715	72554	192	836	IF	Sense		100.0 / 100.0	D
MESC_RP1_hgx3961v1_pB27_A-128	5p 3p	Mus musculus - Utp20	GID: 226437673	70683	-109	903	IF	Sense		97.1 / 97.5	D
MESC_RP1_hgx3961v1_pB27_A-251	5p 3p	Mus musculus - Zbtb24	GID: 469663639	268294	684	995	IF	Sense		99.4 / 100.0	D
MESC_RP1_hgx3961v1_pB27_A-60	5p 3p	Mus musculus - Zbtb38	GID: 117938319	245007	2799	3443	IF	Sense		99.8 / 100.0	D
MESC_RP1_hgx3961v1_pB27_A-38	5p 3p	Mus musculus - Zc3h4	GID: 161169019	330474	-76	290	IF	Sense		99.7 / 100.0	D
MESC_RP1_hgx3961v1_pB27_A-132	5p 3p	Mus musculus - Zfp319	GID: 40254352	79233	-500	-39	OOF2	Sense	5p	95.7 / 93.3	N/A
MESC_RP1_hgx3961v1_pB27_A-50	5p 3p	Mus musculus - Zfp334	GID: 162287396	228876	1476	1995	IF	Sense		100.0 / 100.0	D
MESC_RP1_hgx3961v1_pB27_A-259	5p 3p	Mus musculus - Zfp462	GID: 125660454	242466	2985	4018	IF	Sense		96.4 / 94.7	D
MESC_RP1_hgx3961v1_pB27_A-248	5p 3p	Mus musculus - Zfp59	GID: 124269714	22717	327	1337	IF	Sense		99.2 / 100.0	D
MESC_RP1_hgx3961v1_pB27_A-64	5p 3p	Mus musculus - Zfp72	GID: 126157467	238722	180	840	IF	Sense		99.8 / 95.3	D
MESC_RP1_hgx3961v1_pB27_A-83	5p 3p	Mus musculus - Zfp72	GID: 126157467	238722	303	863	IF	Sense		100.0 / 100.0	D
MESC_RP1_hgx3961v1_pB27_A-51	5p 3p	Mus musculus - Zfp781	GID: 49615104	331188	-22	997	IF	Sense		90.5 / 99.1	D
MESC_RP1_hgx3961v1_pB27_A-25	5p 3p	Mus musculus - Zfp790	GID: 225007588	233056	255	1124	IF	Sense		99.5 / 99.9	D
MESC_RP1_hgx3961v1_pB27_A-79	5p 3p	Mus musculus - Zfp809	GID: 257467478	235047	-85	1046	IF	Sense		99.0 / 99.3	D
MESC_RP1_hgx3961v1_pB27_A-29	5p 3p	Mus musculus - Zfp809	GID: 257467478	235047	324	1013	IF	Sense		99.6 / 100.0	D
MESC_RP1_hgx3961v1_pB27_A-76	5p 3p	Mus musculus - Zfp87	GID: 254553364	170763	537	1648	IF	Sense		99.1 / 99.6	D
MESC_RP1_hgx3961v1_pB27_A-190	5p 3p	Mus musculus - Zfp874a	GID: 281427225	238692	711	1268	IF	Sense		99.8 / 99.8	D
MESC_RP1_hgx3961v1_pB27_A-104	5p 3p	Mus musculus - Zfp874a	GID: 281427225	238692	711	1268	IF	Sense		100.0 / 99.8	D
MESC_RP1_hgx3961v1_pB27_A-20	5p 3p	Mus musculus - Zfp874a	GID: 281427225	238692	711	1268	IF	Sense		100.0 / 100.0	D
MESC_RP1_hgx3961v1_pB27_A-26	5p 3p	Mus musculus - Zfx	GID: 113205066	22764	984	1405	IF	Sense		100.0 / 100.0	D
MESC_RP1_hgx3961v1_pB27_A-56	5p 3p	Mus musculus - ubiquitin carboxyl-terminal hydrolase 47 isoform 1	GID: 312836846	74996	4447	4134	??	AntiSense	3p	100.0 / 100.0	N/A
MESC_RP1_hgx3961v1_pB27_A-77	5p 3p	Mus musculus - GenMatch	GI:71681414		-1	248	IF	Sense		100.0 / 74.2	D
MESC_RP1_hgx3961v1_pB27_A-7	5p 3p	Mus musculus - GenMatch	GI:22297525		-1	357	IF	Sense		100.0 / 75.6	D
MESC_RP1_hgx3961v1_pB27_A-98	5p 3p	Mus musculus - GenMatch	GI:59676641		-1	868	IF	Sense		92.1 / 97.5	B
MESC_RP1_hgx3961v1_pB27_A-217	3p	Mus musculus - GenMatch	GI:59676641		No Data	867	??	Sense		98	B
MESC_RP1_hgx3961v1_pB27_A-271	5p 3p	Mus musculus - GenMatch	GI:59676641		99	322	IF	Sense		98.0 / 98.0	B
MESC_RP1_hgx3961v1_pB27_A-273	5p 3p	Mus musculus - GenMatch	GI:59676641		104	459	OOF2	Sense		93.2 / 93.2	B
MESC_RP1_hgx3961v1_pB27_A-226	5p 3p	Mus musculus - GenMatch	GI:77734984		-1	319	IF	Sense		99.4 / 98.1	D
MESC_RP1_hgx3961v1_pB27_A-198	5p 3p	Mus musculus - GenMatch	GI:33417046		-1	611	IF	Sense		98.7 / 100.0	D
MESC_RP1_hgx3961v1_pB27_A-184	5p 3p	Mus musculus - GenMatch	GI:73695540		-1	608	IF	Sense		100.0 / 99.8	D
MESC_RP1_hgx3961v1_pB27_A-194	5p 3p	Mus musculus - GenMatch	GI:74039095		-1	No Data	IF	Sense		96.4 / 90.6	D
MESC_RP1_hgx3961v1_pB27_A-73	5p 3p	Mus musculus - GenMatch	GI:32400105		-1	271	IF	Sense		98.5 / 100.0	D
MESC_RP1_hgx3961v1_pB27_A-54	5p 3p	Mus musculus - GenMatch	GI:14581449		-1	899	IF	Sense		98.7 / 99.3	D
MESC_RP1_hgx3961v1_pB27_A-99	5p 3p	Mus musculus - GenMatch	GI:14581449		-1	899	IF	Sense		98.4 / 99.2	D
MESC_RP1_hgx3961v1_pB27_A-16	5p 3p	Mus musculus - GenMatch	GI:23895888		-1	926	IF	Sense		90.0 / 82.2	C
MESC_RP1_hgx3961v1_pB27_A-40	5p 3p	Mus musculus - GenMatch	GI:23895888		444	875	IF	Sense		100.0 / 100.0	C
MESC_RP1_hgx3961v1_pB27_A-8	5p 3p	Mus musculus - GenMatch	GI:23895888		444	875	IF	Sense		100.0 / 100.0	C
MESC_RP1_hgx3961v1_pB27_A-165	3p	Mus musculus - GenMatch	GI:21912646		No Data	674	??	Sense		100	N/A
MESC_RP1_hgx3961v1_pB27_A-163	5p 3p	Mus musculus - GenMatch	GI:186967900		-1	455	IF	Sense		100.0 / 62.8	D
MESC_RP1_hgx3961v1_pB27_A-188	5p 3p	Mus musculus - GenMatch	GI:186967904		-1	795	IF	Sense		90.6 / 63.0	B
MESC_RP1_hgx3961v1_pB27_A-57	5p 3p	Mus musculus - GenMatch	GI:186967904		156	749	IF	Sense		87.3 / 65.3	B
MESC_RP1_hgx3961v1_pB27_A-59	5p 3p	Mus musculus - GenMatch	GI:186967904		210	794	IF	Sense		99.5 / 66.9	B
MESC_RP1_hgx3961v1_pB27_A-126	5p 3p	Mus musculus - GenMatch	GI:186967904		210	759	IF	Sense		100.0 / 67.8	B
MESC_RP1_hgx3961v1_pB27_A-6	5p 3p	Mus musculus - GenMatch	GI:186967904		325	519	OOF1	Sense		99.7 / 73.8	B
MESC_RP1_hgx3961v1_pB27_A-212	3p	Mus musculus - GenMatch	GI:186967902		No Data	625	??	Sense		86.6	N/A
MESC_RP1_hgx3961v1_pB27_A-211	3p	Mus musculus - GenMatch	GI:186967902		No Data	452	??	Sense		90.1	N/A
MESC_RP1_hgx3961v1_pB27_A-43	3p	Mus musculus - GenMatch	GI:186967902		No Data	633	??	Sense		91	N/A
MESC_RP1_hgx3961v1_pB27_A-170	3p	Mus musculus - GenMatch	GI:186967902		No Data	626	??	Sense		98.8	N/A
MESC_RP1_hgx3961v1_pB27_A-114	3p	Mus musculus - GenMatch	GI:186967902		No Data	568	??	Sense		82.7	N/A
MESC_RP1_hgx3961v1_pB27_A-32	5p 3p	Mus musculus - GenMatch	GI:186967902		-1	472	IF	Sense		99.1 / 70.7	C
MESC_RP1_hgx3961v1_pB27_A-69	5p 3p	Mus musculus - GenMatch	GI:186967902		4	462	OOF1	Sense		98.0 / 68.0	C
MESC_RP1_hgx3961v1_pB27_A-136	5p 3p	Mus musculus - GenMatch	GI:186967902		6	472	IF	Sense		96.3 / 70.8	C
MESC_RP1_hgx3961v1_pB27_A-108	3p	Mus musculus - GenMatch	GI:81295619		No Data	714	??	Sense		100	N/A
MESC_RP1_hgx3961v1_pB27_A-86	3p	Mus musculus - GenMatch	GI:27960657		No Data	707	??	Sense		100	N/A
MESC_RP1_hgx3961v1_pB27_A-81	5p 3p	Mus musculus - GenMatch	GI:62122965		-1	394	IF	Sense		100.0 / 73.9	D
