## Supplemental Table S3 for "Mouse Nuclear RNAi-defective 2 Promotes Splicing of Weak 5’ Splice Sites"

### Sheet: Sheet1
identifier	oligo name	sequence	description	IDT ordering
mb14143	RA3dT18V	CCTTGGCACCCGAGAATTCCTTTTTTTTTTTTTTTTTTV	reverse transcription primer	standard desalted DNA oligo
mb15523	U-A1_TSO	ACACGACGCTCTTCCGATCTNNNNAGACTrGrGrG	template switching oligo	standard desalted RNA oligo
mb15565	U-A2_TSO	ACACGACGCTCTTCCGATCTNNNNGTGACTrGrGrG	template switching oligo	standard desalted RNA oligo
mb15566	U-A3_TSO	ACACGACGCTCTTCCGATCTNNNNTCTGACTrGrGrG	template switching oligo	standard desalted RNA oligo
mb15567	U-A4_TSO	ACACGACGCTCTTCCGATCTNNNNCACTGACTrGrGrG	template switching oligo	standard desalted RNA oligo
mb15568	U-B1_TSO	ACACGACGCTCTTCCGATCTNNNNTCACTrGrGrG	template switching oligo	standard desalted RNA oligo
mb15569	U-B2_TSO	ACACGACGCTCTTCCGATCTNNNNGACACTrGrGrG	template switching oligo	standard desalted RNA oligo
mb15570	U-B3_TSO	ACACGACGCTCTTCCGATCTNNNNAGTGACTrGrGrG	template switching oligo	standard desalted RNA oligo
mb15571	U-B4_TSO	ACACGACGCTCTTCCGATCTNNNNCTGTGACTrGrGrG	template switching oligo	standard desalted RNA oligo
mb15572	U-C1_TSO	ACACGACGCTCTTCCGATCTNNNNGAACTrGrGrG	template switching oligo	standard desalted RNA oligo
mb15573	U-C2_TSO	ACACGACGCTCTTCCGATCTNNNNACGACTrGrGrG	template switching oligo	standard desalted RNA oligo
mb15574	U-C3_TSO	ACACGACGCTCTTCCGATCTNNNNCTCTACTrGrGrG	template switching oligo	standard desalted RNA oligo
mb15575	U-C4_TSO	ACACGACGCTCTTCCGATCTNNNNTGTGGACTrGrGrG	template switching oligo	standard desalted RNA oligo
mb15576	U-D1_TSO	ACACGACGCTCTTCCGATCTNNNNCTACTrGrGrG	template switching oligo	standard desalted RNA oligo
mb15577	U-D2_TSO	ACACGACGCTCTTCCGATCTNNNNTGCACTrGrGrG	template switching oligo	standard desalted RNA oligo
mb15578	U-D3_TSO	ACACGACGCTCTTCCGATCTNNNNGAGTACTrGrGrG	template switching oligo	standard desalted RNA oligo
mb15579	U-D4_TSO	ACACGACGCTCTTCCGATCTNNNNACTGGACTrGrGrG	template switching oligo	standard desalted RNA oligo
mb14190	P5*	AATGATACGGCGACCACCGAGATCTACACTCTTTCCCTACACGACGCTCTTCCGATC*T	library amplification PCR primer	standard desalted DNA oligo
mb14191	PE*	CAAGCAGAAGACGGCATACGAGATCGGTCTCGGCATTCCTGGCCTTGGCACCCGAGAATTC*C	library amplification PCR primer	standard desalted DNA ultramer
Red = barcode
