## Supplemental Table S4 for "Mouse Nuclear RNAi-defective 2 Promotes Splicing of Weak 5’ Splice Sites"

### Sheet: Sheet1
identifier	oligo name	sequence	description
mb4848	Actb_qPCR_F	AGTGTGACGTTGACATCCGTAA	forward qPCR primer for Actb
mb4849	Actb_qPCR_R	CTCAGGAGGAGCAATGATCTTG	reverse qPCR primer for Actb
mb5516	Zscan4_qPCR_F	GAGATTCATGGAGAGTCTGACTGATGAGTG	forward qPCR primer for Zscan4
mb5517	Zscan4_qPCR_R	GCTGTTGTTTCAAAAGCTTGATGACTTC	reverse qPCR primer for Zscan4
mb9499	Gm8300_qPCR_F	CAGGTCAATGCAGGAACTGC	forward qPCR primer for Gm8300
mb9500	Gm8300_qPCR_R	GTCCCAGAGTCAGTCCTGG	reverse qPCR primer for Gm8300
mb9526	Usp17lb_qPCR_F	CAGCTTCCAAGACCCTAAAGC	forward qPCR primer for Usp17lb
mb9527	Usp17lb_qPCR_R	CTTTTTACCCATAGAGCCCGAA	reverse qPCR primer for Usp17lb
mb8603	MT2_Mm_qPCR_F	CTTCCATTCACAGCTGCGACTG	forward qPCR primer for MT2_Mm
mb8604	MT2_Mm_qPCR_R	CTAGAACCACTCCTGGTACCAAC	reverse qPCR primer for MT2_Mm
mb13199	Cdk2E1_F	CCGCTTTCGTCAGGGTTCC	forward PCR primer for Cdk2 exon 1
mb13201	Cdk2E3_R	CCGTGAGAGCAGAGGCATC	reverse PCR primer for Cdk2 exon 3
mb13996	Cdk2_E1-3end_F	CGCTTAAGAAGATCCGGCTC	forward PCR primer for Cdk2 exon 1 - used for luciferase reporter PCR
mb9253	P2A_R	GGTTCTCCTCCACATCTCCAG	reverse PCR primer for P2A sequence within the luciferase reporters
mb16049	Tti1_E5_F	CCTGGCCTTCACTCGTACAC	forward PCR primer for Tti1 exon 5
mb16050	Tti1_E7_R	ACGGGCTGTTTGGTACTGAG	reverse PCR primer for Tti1 exon 7
